# TIR domains produce histidine-ADPR conjugates as immune signaling molecules in bacteria

**DOI:** 10.1101/2024.01.03.573942

**Authors:** Dziugas Sabonis, Carmel Avraham, Allen Lu, Ehud Herbst, Arunas Silanskas, Azita Leavitt, Erez Yirmiya, Mindaugas Zaremba, Gil Amitai, Philip J. Kranzusch, Rotem Sorek, Giedre Tamulaitiene

**Author notes:** These authors contributed equally (Dziugas Sabonis, Carmel Avraham).

## Abstract

TIR domains are central components of pattern recognition immune proteins across all domains of life. In both bacteria and plants, TIR-domain proteins were shown to recognize pathogen invasion and then produce immune signaling molecules exclusively comprising nucleotide moieties. Here we show that the TIR domain protein of the type II Thoeris defense system in bacteria produces a unique signaling molecule comprising the amino acid histidine conjugated to ADP-ribose (His-ADPR). His-ADPR is generated in response to phage infection and activates the cognate Thoeris effector by binding a Macro domain located at the C-terminus of the effector protein. By determining the crystal structure of a ligand-bound Macro domain, we describe the structural basis for His-ADPR recognition. Our analyses furthermore reveal a family of phage proteins that bind and sequester His-ADPR signaling molecules, allowing phages to evade TIR-mediated immunity. These data demonstrate diversity in bacterial TIR signaling and reveal a new class of TIR-derived immune signaling molecules combining nucleotide and amino acid moieties.
