## Supplemental Table S1 for "TIR domains produce histidine-ADPR conjugates as immune signaling molecules in bacteria"

### Sheet: xydata
m/z	Intensity	Relative abundance %
68.6921	2289.3	26.4522
68.6961	8170.62	94.4089
70.1299	1006.23	11.6267
94.8223	904.72	10.4537
110.071	1389.71	16.0576
120.922	948.413	10.9586
136.062	6292.72	72.7104
142.292	1007.51	11.6415
148.071	1110.63	12.833
156.077	8077.78	93.3362
162.838	983.812	11.3676
181.72	1092.38	12.6221
190.097	2112.12	24.4048
232.082	1515.65	17.5129
250.093	8654.5	100
261.036	955.063	11.0355
270.375	1003.02	11.5896
322.079	1753.76	20.2642
368.084	3082.79	35.6206
428.036	3529.15	40.7782
448.051	4606.17	53.2228
536.796	5369.31	62.0406
616.76	1515.95	17.5163
674.96	1075.98	12.4326
