## Supplemental Table S2 for "TIR domains produce histidine-ADPR conjugates as immune signaling molecules in bacteria"

### Sheet: Sheet1
Strains
#	Strain name	Figure	Species	Strain	Vector	B. subtilis integration locus	Promoter	Antibiotics	Induction	Growth conditions	Origin
1	Thoeris amylo	1a, 4f, s1a, s1b	B. subtilis	BEST7003	pSG1-rfp	amyE	native	spectinomycin		37°C overnight	Ref6
2	Thoeris cereus	1a, s1a, s1b	B. subtilis	BEST7003	pSG1-rfp	amyE	native	spectinomycin		37°C overnight	Ref6
3	Empty insert	4f, s1a, s1b	B. subtilis	BEST7003	pSG1-rfp	amyE	-	spectinomycin		37°C overnight	Ref6
4	ThsA cereus + GFP	1b	B. subtilis	BEST7003	pSG1-rfp & pSG-thrC-phSpank	amyE & thrC	native & phSpank	spectinomycin & chloramphenicol	0.01mM IPTG	25°C overnight	This study
5	ThsA cereus + ThsB cereus	1b	B. subtilis	BEST7003	pSG1-rfp & pSG-thrC-phSpank	amyE & thrC	native & phSpank	spectinomycin & chloramphenicol	0.01mM IPTG	25°C overnight	This study
6	ThsA cereus + ThsB amylo	1b	B. subtilis	BEST7003	pSG1-rfp & pSG-thrC-phSpank	amyE & thrC	native & phSpank	spectinomycin & chloramphenicol	0.01mM IPTG	25°C overnight	This study
7	ThsA cereus + ThsB dafuensis (TIR1)	1b	B. subtilis	BEST7003	pSG1-rfp & pSG-thrC-phSpank	amyE & thrC	native & phSpank	spectinomycin & chloramphenicol	0.01mM IPTG	25°C overnight	This study
8	ThsA amylo + GFP	1b	B. subtilis	BEST7003	pSG1-rfp & pSG-thrC-phSpank	amyE & thrC	native & phSpank	spectinomycin & chloramphenicol	0.01mM IPTG	25°C overnight	This study
9	ThsA amylo + ThsB cereus	1b	B. subtilis	BEST7003	pSG1-rfp & pSG-thrC-phSpank	amyE & thrC	native & phSpank	spectinomycin & chloramphenicol	0.01mM IPTG	25°C overnight	This study
10	ThsA amylo + ThsB amylo	1b	B. subtilis	BEST7003	pSG1-rfp & pSG-thrC-phSpank	amyE & thrC	native & phSpank	spectinomycin & chloramphenicol	0.01mM IPTG	25°C overnight	This study
11	ThsA amylo + ThsB dafuensis (TIR1)	1b	B. subtilis	BEST7003	pSG1-rfp & pSG-thrC-phSpank	amyE & thrC	native & phSpank	spectinomycin & chloramphenicol	0.01mM IPTG	25°C overnight	This study
12	GFP	1c, 2d, 3a, s3a, s3b	B. subtilis	BEST7003	pSG-thrC-phSpank	thrC	phSpank	chloramphenicol	1mM IPTG	37°C overnight	Ref9
13	ThsB amylo	1c, 2d, 3a, 3b, s3a, s3b	B. subtilis	BEST7003	pSG-thrC-phSpank	thrC	phSpank	chloramphenicol	1mM IPTG	37°C overnight	This study
14	ThsB cereus	1c	B. subtilis	BEST7003	pSG-thrC-phSpank	thrC	phSpank	chloramphenicol	1mM IPTG	37°C overnight	This study
15	Empty insert + GFP	1d, 2b, 2c, s1c	B. subtilis	BEST7003	pSG1-rfp & pSG-thrC-phSpank	amyE & thrC	phSpank	spectinomycin & chloramphenicol	1mM IPTG	37°C overnight	This study
16	Thoeris cereus + GFP	1d, 2b, s1c	B. subtilis	BEST7003	pSG1-rfp & pSG-thrC-phSpank	amyE & thrC	native & phSpank	spectinomycin & chloramphenicol	1mM IPTG	37°C overnight	This study
17	Thoeris amylo + GFP	1d, 2b, 2c, s1c	B. subtilis	BEST7003	pSG1-rfp & pSG-thrC-phSpank	amyE & thrC	native & phSpank	spectinomycin & chloramphenicol	1mM IPTG	37°C overnight	This study
18	Thoeris cereus + Tad2	1d	B. subtilis	BEST7003	pSG1-rfp & pSG-thrC-phSpank	amyE & thrC	native & phSpank	spectinomycin & chloramphenicol	1mM IPTG	37°C overnight	Ref15
19	Thoeris amylo + Tad2	1d	B. subtilis	BEST7003	pSG1-rfp & pSG-thrC-phSpank	amyE & thrC	native & phSpank	spectinomycin & chloramphenicol	1mM IPTG	37°C overnight	This study
20	Thoeris cereus + ModTad2	2b	B. subtilis	BEST7003	pSG1-rfp & pSG-thrC-phSpank	amyE & thrC	native & phSpank	spectinomycin & chloramphenicol	1mM IPTG	37°C overnight	Ref15
21	Thoeris amylo + ModTad2	2b	B. subtilis	BEST7003	pSG1-rfp & pSG-thrC-phSpank	amyE & thrC	native & phSpank	spectinomycin & chloramphenicol	1mM IPTG	37°C overnight	This study
22	Amylo Thoeris + TmoTad2	2c	B. subtilis	BEST7003	pSG1-rfp & pSG-thrC-phSpank	amyE & thrC	native & phSpank	spectinomycin & chloramphenicol	1mM IPTG	37°C overnight	This study
23	Amylo Thoeris + CcaTad2	2c	B. subtilis	BEST7003	pSG1-rfp & pSG-thrC-phSpank	amyE & thrC	native & phSpank	spectinomycin & chloramphenicol	1mM IPTG	37°C overnight	This study
26	Thoeris amylo - ThsA N200A	4f	B. subtilis	BEST7003	pSG1-rfp	amyE	native	spectinomycin		37°C overnight	This study
27	Thoeris amylo - ThsA R240A	4f	B. subtilis	BEST7003	pSG1-rfp	amyE	native	spectinomycin		37°C overnight	This study
28	Thoeris amylo - ThsA R240K	4f	B. subtilis	BEST7003	pSG1-rfp	amyE	native	spectinomycin		37°C overnight	This study
29	Thoeris amylo - ThsA N200A/R240A	4f	B. subtilis	BEST7003	pSG1-rfp	amyE	native	spectinomycin		37°C overnight	This study
30	Thoeris amylo - ThsA N200A/R240E	4f	B. subtilis	BEST7003	pSG1-rfp	amyE	native	spectinomycin		37°C overnight	This study
31	Thoeris amylo - ThsA D100A/N115A	4f	B. subtilis	BEST7003	pSG1-rfp	amyE	native	spectinomycin		37°C overnight	Ref6
Phage
Identifier	Name	Family	Host	Life cycle	Type	Temperature of infection (in this study)	Origin
ENA ERS1981056	SBSphiJ	Myoviridae	B. subtilis	Lytic	dsDNA	25°C	Ref6
