## Supplemental Table S3 for "TIR domains produce histidine-ADPR conjugates as immune signaling molecules in bacteria"

### Sheet: Sheet1
Plasmids
#	Name	Origin of replication in E.coli	Antibiotic resistance in E.coli	Induction	Entire shuttle vector sequence	Sequence of the insert	Origin	Comment
1	pSG1-rfp	p15a	Ampicillin		atggcttcctccgaagacgttatcaaagagttcatgcgtttcaaagttcgtatggaaggttccgttaacggtcacgagttcgaaatcgaaggtgaaggtgaaggtcgtccgtacgaaggtacccagaccgctaaactgaaagttaccaaaggtggtccgctgccgttcgcttgggacatcctgtccccgcagttccagtacggttccaaagcttacgttaaacacccggctgacatcccggactacctgaaactgtccttcccggaaggtttcaaatgggaacgtgttatgaacttcgaagacggtggtgttgttaccgttacccaggactcctccctgcaagacggtgagttcatctacaaagttaaactgcgtggtaccaacttcccgtccgatggt…	atcctagaagcttatcgaattcgcggccgcttctagagcaatacgcaaaccgcctctccccgcgcgttggccgattcattaatgcagctggcacgacaggtttcccgactggaaagcgggcagtgagcgcaacgcaattaatgtgagttagctcactcattaggcaccccaggctttacactttatgcttccggctcgtatgttgtgtggaattgtgagcggataacaatttcacacatactagagaaagaggagaaatactagatggcttcctccgaagacgttatcaaagagttcatgcgtttcaaagttcgtatggaaggttccgttaacggtcacgagttcgaaatcgaaggtgaaggtgaaggtcgtccgtacgaaggtacccagaccgctaaa…	Ref6
2	pSG1-empy insert	p15a	Ampicillin		ccataaaaaacgcccggcggcaaccgagcgttctgaatcgatcagaccagtttttaatttgtgtgtttccatgtgtccagtttggaatactcttaacctcattggaaatcgcggcataatcactggtggtatgattgatgaccgcgtcaacaatgacctttatgccatattcttcagcggctgcacacatttctttaaattcttgttcagtacctaagtaacggttgccaatttgatacgatgtcggctgatacagccagtaccagttcgacatgcttttatctccttgattcccttcctttacttggttaatcggagatgtctgaatggctgtatatcctgcatcatgaatatccttcatattgtgttttaacgtattgaacgaccaattccatgcat…	-	Ref6	Empty insert as control for amyE integration locus
3	pSG1-Thoeris amylo	p15a	Ampicillin			atcctagaagcttatcgaattcgcggccgcgttaagctttaggcggacatcagcaacgatgtccgcttttatcatcttaacagcaatacaaggaggtttacgtggcggatgaaactctgaaacagtatatgggcctgtacaaatgttgttagcaatctcaagaaagcccaggagtagatatgattcactgaacagatgttcaatttaaatctaataatgaagagggcctagtcaaaggcgctcttcattattagataagacataatcattacacaagatttatgtcatggttctatattcatattttcattgtaataaattgaaaatatgaatataataggtagtgatcgcaatactaacattggaggttttatgtggaagtttaaagaattaataaga…	Ref6
6	pSG1-Thoeris cereus	p15a	Ampicillin			atcctagaagcttatcgaattcgcggccgcatgtttttagaaatttataattaatttactaatatattgcgataattagaaccatttgaattacagaagtgccaccaacgaggaagcaatcaattaaatagtaagtttaataattttattaagaaattgatttgttatacgaaattttattatatgataaaatatttatgtaataaatgtaaatttgtatattaggtaaggggaatgaaaatgaatccaatagttgaactatttattaaagattttacaaaagaagttatggaagagaatgctgcaatttttgcaggagcgggtttatcaatgtctgttgggtatgttagttgggcgaagttattggagcctattgctcaagaaattggattagatgta…	Ref6
7	pSG1-Thoeris amylo ThsA N200A	p15a	Ampicillin			atcctagaagcttatcgaattcgcggccgcgttaagctttaggcggacatcagcaacgatgtccgcttttatcatcttaacagcaatacaaggaggtttacgtggcggatgaaactctgaaacagtatatgggcctgtacaaatgttgttagcaatctcaagaaagcccaggagtagatatgattcactgaacagatgttcaatttaaatctaataatgaagagggcctagtcaaaggcgctcttcattattagataagacataatcattacacaagatttatgtcatggttctatattcatattttcattgtaataaattgaaaatatgaatataataggtagtgatcgcaatactaacattggaggttttatgtggaagtttaaagaattaataaga…	This study
8	pSG1-Thoeris amylo ThsA R240A	p15a	Ampicillin			atcctagaagcttatcgaattcgcggccgcgttaagctttaggcggacatcagcaacgatgtccgcttttatcatcttaacagcaatacaaggaggtttacgtggcggatgaaactctgaaacagtatatgggcctgtacaaatgttgttagcaatctcaagaaagcccaggagtagatatgattcactgaacagatgttcaatttaaatctaataatgaagagggcctagtcaaaggcgctcttcattattagataagacataatcattacacaagatttatgtcatggttctatattcatattttcattgtaataaattgaaaatatgaatataataggtagtgatcgcaatactaacattggaggttttatgtggaagtttaaagaattaataaga…	This study
9	pSG1-Thoeris amylo ThsA R240K	p15a	Ampicillin			atcctagaagcttatcgaattcgcggccgcgttaagctttaggcggacatcagcaacgatgtccgcttttatcatcttaacagcaatacaaggaggtttacgtggcggatgaaactctgaaacagtatatgggcctgtacaaatgttgttagcaatctcaagaaagcccaggagtagatatgattcactgaacagatgttcaatttaaatctaataatgaagagggcctagtcaaaggcgctcttcattattagataagacataatcattacacaagatttatgtcatggttctatattcatattttcattgtaataaattgaaaatatgaatataataggtagtgatcgcaatactaacattggaggttttatgtggaagtttaaagaattaataaga…	This study
10	pSG1-Thoeris amylo ThsA N200A/R240A	p15a	Ampicillin			atcctagaagcttatcgaattcgcggccgcgttaagctttaggcggacatcagcaacgatgtccgcttttatcatcttaacagcaatacaaggaggtttacgtggcggatgaaactctgaaacagtatatgggcctgtacaaatgttgttagcaatctcaagaaagcccaggagtagatatgattcactgaacagatgttcaatttaaatctaataatgaagagggcctagtcaaaggcgctcttcattattagataagacataatcattacacaagatttatgtcatggttctatattcatattttcattgtaataaattgaaaatatgaatataataggtagtgatcgcaatactaacattggaggttttatgtggaagtttaaagaattaataaga…	This study
11	pSG1-Thoeris amylo ThsA N200A/R240E	p15a	Ampicillin			atcctagaagcttatcgaattcgcggccgcgttaagctttaggcggacatcagcaacgatgtccgcttttatcatcttaacagcaatacaaggaggtttacgtggcggatgaaactctgaaacagtatatgggcctgtacaaatgttgttagcaatctcaagaaagcccaggagtagatatgattcactgaacagatgttcaatttaaatctaataatgaagagggcctagtcaaaggcgctcttcattattagataagacataatcattacacaagatttatgtcatggttctatattcatattttcattgtaataaattgaaaatatgaatataataggtagtgatcgcaatactaacattggaggttttatgtggaagtttaaagaattaataaga…	This study
12	pSG1-Thoeris amylo ThsA D100A/N115A	p15a	Ampicillin			atcctagaagcttatcgaattcgcggccgcgttaagctttaggcggacatcagcaacgatgtccgcttttatcatcttaacagcaatacaaggaggtttacgtggcggatgaaactctgaaacagtatatgggcctgtacaaatgttgttagcaatctcaagaaagcccaggagtagatatgattcactgaacagatgttcaatttaaatctaataatgaagagggcctagtcaaaggcgctcttcattattagataagacataatcattacacaagatttatgtcatggttctatattcatattttcattgtaataaattgaaaatatgaatataataggtagtgatcgcaatactaacattggaggttttatgtggaagtttaaagaattaataaga…	Ref6
13	pSG-thrC-phSpank-sfGFP	p15a	Ampicillin	IPTG	ttctgtttctatcagctgtccctcctgttcagctactgacggggtggtgcgtaacggcaaaagcaccgccggacatcagcgctagcggagtgtatactggcttactatgttggcactgatgagggtgtcagtgaagtgcttcatgtggcaggagaaaaaaggctgcaccggtgcgtcagcagaatatgtgatacaggatatattccgcttcctcgctcactgactcgctacgctcggtcgttcgactgcggcgagcggaaatggcttacgaacggggcggagatttcctggaagatgccaggaagatacttaacagggaagtgagagggccgcggcaaagccgtttttccataggctccgcccccctgacaagcatcacgaaatctgacgctcaaatca…	atgtcaaaaggagaagaactttttacaggtgtagtacctatcttggttgaattggatggtgatgttaacggtcacaaattttctgtacgtggtgaaggtgaaggtgatgcaactaacggtaaattgacacttaaattcatttgtacaactggaaaacttcctgttccttggcctactcttgttacaacattgacatatggagtacaatgtttttcacgttatcctgatcatatgaaacgtcacgatttttttaaatctgctatgccagaaggttatgtacaagaacgtacaatttcatttaaagatgacggaacatataaaacacgtgctgaagtaaaattcgaaggtgacactcttgttaatcgtatcgaattgaaaggaatcgatttcaaagaagat…	Ref9	GFP as control for thrC integration locus
14	pSG-thrC-phSpank-ThsB amylo	p15a	Ampicillin	IPTG		atgggttataggaatggaaattatgctgctttctatgtcagtgaaccgtttagtgaaagtagtttaggggctaatgcaaccaaggattttgtgtcgtataacatgttaagagcatggaaaggaaaagataataactacccatttaatgactcccacgataaaacatacaatgtacgggacggtagtgattgggagaaaacattaaagccaagattaagaaaaagattagatcaatcaaaaaatataatcttttttttaagtaagcatactgaaaacagcaaagctttgcgagaagaaattgattacggtattaatgtgaaggggctaccagttatcgttgtataccctgaactttccgaaaagagtgacatcatcgactgcactacaaaggttttcaga…	This study
15	pSG-thrC-phSpank-ThsB cereus	p15a	Ampicillin	IPTG		atggcgaaaagagttttttttagtttccattatcaagatgtaattgattttagagtaaatgttgtaagaaatcattgggtaacaaaattaaatcaaagtgctgcgggggtctttgatgcatctctttgggaagatgcaaaaaaaacaagtgatatagcacttaaaagattaataaatggcgggctaaacaatacctcagttacatgtgttttaattggatctcagacttttaatagaagatgggtgagatatgaaattatgaaaagtatagaaaaaggaaataagataataggaattcatattaatgcttttaaagataaatatggaaatattaaaagtaaagggcctaatcctttcgattatttagggtatcaatatagttcagacggcaaacagtta…	This study
16	pSG-thrC-phSpank-ThsB dafuensis (TIR1)	p15a	Ampicillin	IPTG		atggggagaaaaatttttatttcttataaatattctgacagtggtgtttatcctctcaatggtaactattctacgacagttagagattacgtagatgagctacaaagtaagcttaaagaaggcgatcacattaacaaaggtgaagctgatggtgaggacttaagtgagtttaaagatgaaacaatatggactaaattgaaggataagatctttgatagcagcattaccattatatttatttcaaaaaatatgaaggctctttttcaaagtgaggaagaccagtggataccttgggaaatttcatattcactgagagaacttactagaaatggaagaacaagtggtgctaatgctttactagcagttgttttaccagatcaatacaatagctatgagtac…	This study	ThsB dafuensis (TIR1) gene DNA was obtained in Ref3
17	pSG-thrC-phSpank-Tad2	p15a	Ampicillin	IPTG		atgaaaactaaaatgagtttcggagaagcattagaggttcttaagcaaggtatgcaagtatataggtctgggtggaatggtaagaacatgttcctattccttaagagttctgatgcactagcttctgattttggatttggatttggagagtatattaatgaacccgtgtttgggaacatcatctttatcaagacagcagataacaaaatacatgcctgggtgccttctcaaacagacgttctagcagaggattgggacattgtatcatag	Ref15
18	pSG-thrC-phSpank-ModTad2	p15a	Ampicillin	IPTG		atggatagtttaaattttggaaaagctttagaagcattaaaagaaggaaaaaaagtatcaagagaaggatggaacggaaaaggcatgtttgcttattatgttcctggaggtgtttataaatctcaaacagatgtaattaaaaatacatttggagaagaagttaagtatagaccttacttggccttaaaaactgttgataatgacattgctacttggactcctagtgtaagtgatattctcgcagaagactggaatattgtggaataa	Ref15
19	pSG-thrC-phSpank-TmoTad2	p15a	Ampicillin	IPTG		atgcttaaaattagggaggaaaagaaaatgaattttggtaaagcattagaagaagttaaaaaaggtaaaaaaacagcaagaaagggctggaatggcaaaaatcagtacattgaattagcaactgctataagctatgtgaacgtaaatggagaactagtgaattgcaaccatgatgcaatcggaaataaggcaattgcttttgttggaacatctggtgtacagattgggtggcttgcatcacaggctgatatgctagcagaagattgggaggtagttggataa	This study
20	pSG-thrC-phSpank-CcaTad2	p15a	Ampicillin	IPTG		atgaactttggacaggcattagaagcggtaaaggctggtgcgaagatttatcgccaaggctggaacggtaagggtcagttcgtcatcaaggcgggtggttataccgtgaatgagccccgaccaggctctgactatgcgaaagccggtattgcaggtgaatttactattcagcctcatctcgatttgaaaaatgcgcaggggcagatgcagccaggctgggtgccatcccaaggtgatttgtttgctgaagactggattgctgaatcaccgtag	This study
21	pBAD-HisB-PhoCl-MBP	ColE1	Ampicillin	L-arabinose	aagaaaccaattgtccatattgcatcagacattgccgtcactgcgtcttttactggctcttctcgctaaccaaaccggtaaccccgcttattaaaagcattctgtaacaaagcgggaccaaagccatgacaaaaacgcgtaacaaaagtgtctataatcacggcagaaaagtccacattgattatttgcacggcgtcacactttgctatgccatagcatttttatccataagattagcggatcctacctgacgctttttatcgcaactctctactgtttctccatacccgttttttgggctaacaggaggaattaaccatggggggttctcatcatcatcatcatcatggtatggctagcatgactggtggacagcaaatgggtcgggatctgtacgac…	gggggttctcatcatcatcatcatcatggtatggctagcatgactggtggacagcaaatgggtcgggatctgtacgacgatgacgataaggatccgagctcgagtgtgatccctgactacttcaagcagagcttccccgagggctacagctgggagcgcagcatgacctacgaggacggcggcatctgcatcgccaccaacgacatcacaatggagggggacagcttcatcaacaagatccacttcaagggcacgaacttcccccccaacggccccgtgatgcagaagaggaccgtgggctgggaggccagcaccgagaagatgtacgagcgcgacggcgtgctgaagggcgacgtgaagatgaagctgctgctgaagggcggcggccactatcgctgc…	addgene plasmid #87689
22	pBAD-DelTM-Thoeris amylo ThsA-TwinStrep ThsB-His	ColE1	Ampicillin	L-arabinose		aacaacattacactgaacctgaatgggtctgaggtcgagattaagaagggtgatatttttgaagtcccccgcaataattataaggtaattgcattcaacgagtatttcgatacccaggtagacgatgtcattattgctcgtgaaacgctgaacgggcagtatattaagcgctactattcacaccaagacatcaccgagttagatcaaaagattaaagatgatgtcaaacttaagatcgaggagaaaaacgtcgagcgtccattcggcggaaaaactacacgttactcgttagggagcgttttcaaggatatggactttttcttggtcgcgttcagtaagtttgatcgtgaaaaccgcgcccagttaaaattaaatgagtatgcgagttgcatgctgaat…	This study	Plasmid was ordered from TWIST Biosciences
23	pET28-bdSumo	ColE1	Ampicillin	IPTG	atggttgttaccgactctccgctggcgccgcacaaatacgttcgtcgtatctctaaagacttctctaccgttcgtcgttactctaacaccccggcggttgttgttggttctttccgtgcgtctacctctgcgttcatcgcggcggaatctgcggcgcacctgccgacctgctcttctccgaccacccgtaccccggtttctaccccgcgtggtatccgtcgtcgtcagcgtatgcgtaaacgttcttctgtttcttctaccctgtctaaagttctgatcctgaacgttcgtgacctgctgaaagcgcacgcgggttctgaaccgctgaaagaacaccagccgcgttcttggatcgaaaccaacttccagaaacgtgaatgcatcaaattcatcccgtgc…	atggttgttaccgactctccgctggcgccgcacaaatacgttcgtcgtatctctaaagacttctctaccgttcgtcgttactctaacaccccggcggttgttgttggttctttccgtgcgtctacctctgcgttcatcgcggcggaatctgcggcgcacctgccgacctgctcttctccgaccacccgtaccccggtttctaccccgcgtggtatccgtcgtcgtcagcgtatgcgtaaacgttcttctgtttcttctaccctgtctaaagttctgatcctgaacgttcgtgacctgctgaaagcgcacgcgggttctgaaccgctgaaagaacaccagccgcgttcttggatcgaaaccaacttccagaaacgtgaatgcatcaaattcatcccgtgc…	Ref9
24	pET28-bdSumo-ModTad2	ColE1	Ampicillin	IPTG		atggatagtttaaattttggaaaagctttagaagcattaaaagaaggaaaaaaagtatcaagagaaggatggaacggaaaaggcatgtttgcttattatgttcctggaggtgtttataaatctcaaacagatgtaattaaaaatacatttggagaagaagttaagtatagaccttacttggccttaaaaactgttgataatgacattgctacttggactcctagtgtaagtgatattctcgcagaagactggaatattgtggaataa	This study	Plasmid used for ModTad2 purification for biochemistry
25	pET-His-Sumo-ModTad2	pBR322	Ampicillin	IPTG	ttcttgaagacgaaagggcctcgtgatacgcctatttttataggttaatgtcatgataataatggtttcttagacgtcaggtggcacttttcggggaaatgtgcgcggaacccctatttgtttatttttctaaatacattcaaatatgtatccgctcatgagacaataaccctgataaatgcttcaataatattgaaaaaggaagagtatgagtattcaacatttccgtgtcgcccttattcccttttttgcggcattttgccttcctgtttttgctcacccagaaacgctggtgaaagtaaaagatgctgaagatcagttgggtgcacgagtgggttacatcgaactggatctcaacagcggtaagatccttgagagttttcgccccgaagaacgttt…	atggatagcctgaattttggtaaagcactggaagcactgaaagagggtaaaaaggttagccgtgaaggttggaatggtaaaggtatgtttgcctattatgttcctggtggcgtgtataaaagccagaccgatgttatcaaaaacacctttggtgaagaggtgaaatatcgtccgtatctggcactgaaaaccgtggataatgatattgcaacctggacaccgagcgttagcgatattctggcagaagattggaacatcgttgaatgataa	This study	Plasmid used for ModTad2 purification for crystallography
Primers
#	Name	Forward/Reverse	Sequence	Use
				pSG1-rfp plasmid or amyE locus
1	pSG1-amyE-RFP insert check forward	Forward	atgccgcgatttccaatgag	Check inserts in pSG1-rfp plasmid
2	pSG1-amyE-RFP insert check reverse	Reverse	ttttgcgtttctacaaactcttg	Check inserts in pSG1-rfp plasmid
3	B. subtilis amyE forward	Forward	gattccccatacattcttcgcttg	Check inserts in B. subtilis amyE locus
4	B. subtilis amyE reverse	Reverse	cagacaatatcagcatccttgcag	Check inserts in B. subtilis amyE locus
5	ThsA amylo point mutation N200A forward	Forward	tgatagggaagcacgtgcccaattaaaac	Amplification for KLD assembly
6	ThsA amylo point mutation N200A reverse	Reverse	aacttcgaaaaagcaactag	Amplification for KLD assembly
7	ThsA amylo point mutation R240A forward	Forward	tggaataacagcacatgtggattctg	Amplification for KLD assembly
8	ThsA amylo point mutation R240E forward	Forward	tggaataacagaacatgtggattctg	Amplification for KLD assembly
9	ThsA amylo point mutation R240K forward	Forward	tggaataacaaaacatgtggattc	Amplification for KLD assembly
10	ThsA amylo point mutation R240A/E/K reverse	Reverse	gaacctaataaggggataaac	Amplification for KLD assembly
				pSG-thrC-phSpank plasmid or thrC locus
11	pSG-thrC-phSpank open forward	Forward	tgagcactagtcaaggtcgg	Linearize pSG-thrC-phSpank plasmid without insert
12	pSG-thrC-phSpank open reverse	Reverse	gtttgtcctccttattagttaatcagctagc	Linearize pSG-thrC-phSpank plasmid without insert
13	pSG-thrC-phSpank insert check forward	Forward	gactttatctacaaggtgtggc	Check inserts in pSG-thrC-phSpank plasmid
14	pSG-thrC-phSpank insert check reverse	Reverse	cgcttcacagtttcttcttca	Check inserts in pSG-thrC-phSpank plasmid
15	B. subtilis thrC forward	Forward	gatcctcccgttttcgtttcatag	Check inserts in B. subtilis thrC locus
16	B. subtilis thrC reverse	Reverse	gatctcccaaattacagacgagga	Check inserts in B. subtilis thrC locus
17	pSG-thrC-phSpank Thoeris amylo thsB forward	Forward	ctagctgattaactaataaggaggacaaacatgggttataggaatggaaattatgctgc	Amplification of Thoeris amylo thsB for Gibson assembly
18	pSG-thrC-phSpank Thoeris amylo thsB reverse	Reverse	tgcagaattgccgaccttgactagtgctcattaacatggataaaaataaaccgaacctgc	Amplification of Thoeris amylo thsB for Gibson assembly
19	pSG-thrC-phSpank Thoeris cereus thsB forward	Forward	ctagctgattaactaataaggaggacaaacatggcgaaaagagttttttttagtttcca	Amplification of Thoeris cereus thsB for Gibson assembly
20	pSG-thrC-phSpank Thoeris cereus thsB reverse	Reverse	agaattgccgaccttgactagtgctcattattagttcacccaagaggaaaatttgt	Amplification of Thoeris cereus thsB for Gibson assembly
21	pSG-thrC-phSpank Thoeris dafuensis thsB (TIR1) forward	Forward	ctagctgattaactaataaggaggacaaacatggggagaaaaatttttatttcttataaa	Amplification of Thoeris dafuensis thsB (TIR1) for Gibson assembly
22	pSG-thrC-phSpank Thoeris dafuensis thsB (TIR1) reverse	Reverse	agaattgccgaccttgactagtgctcattatcacacacttttgtgcaag	Amplification of Thoeris dafuensis thsB (TIR1) for Gibson assembly
